# An RNAi screen in *C. elegans* for genes that play a role in secretion and cleavage of VAPB MSP domain

**DOI:** 10.1101/2021.01.02.425092

**Authors:** Hala Zein-Sabatto, Jim Collawn, Chenbei Chang, Michael A. Miller

## Abstract

VAPB (VPR-1 in *C. elegans*) is a type-II ER transmembrane protein whose N-terminal Major Sperm Protein domain (MSPd) is cleaved and secreted. Mutations in the MSPd of human VAPB cause impaired secretion and are associated with Amyotrophic Lateral Sclerosis (ALS). In *C. elegans*, the secreted MSPd signals non-cell-autonomously to regulate striated muscle mitochondrial morphology and gonad development. As VAPB/VPR-1 does not have a signal peptide and its MSPd extends into the cytosol, it is unclear how the protein is proteolytically cleaved and secreted. To identify genes that are involved in VPR-1 cleavage and unconventional secretion, we performed an RNA interference (RNAi) screen in *C. elegans*. Worms null for *vpr-1* are sterile and have striated muscle mitochondrial abnormalities. These defects can be rescued by *vpr-1* expression in the neurons, germline, or intestine, implying that these three tissues share a common machinery to cleave and secrete the MSPd. Examination of shared gene expression in these tissues revealed a list of 422 genes, which we targeted with RNAi. *vpr-1* null worms expressing *vpr-1* from intestine were used in the screen, and the brood size of these worms after RNAi knockdown was scored. Disruption of factors involved in VPR-1 MSPd processing and/or secretion should revert fertility phenotypes in these worms. We identified many genes that induce compromised fertility when knocked down in these but not wild type worms, including a V-SNARE, several proteasome components, stress response molecules, and mitochondrial genes. Our screen thus identified many potential players involved in MSPd processing and/or secretion.

**Summary:** The MSP domain (MSPd) of a type-II ER transmembrane protein called VAPB is cleaved and secreted to function as a non-cell-autonomous signal. The topology of VAPB positions MSPd in the cytosol. It is thus unclear how MSPd is cleaved from VAPB and released extracellularly. Using *C. elegans*, we screened 422 genes by RNAi to identify potential candidates regulating MSPd cleaving and secretion. We identified the Golgi v-SNARE YKT-6 and several components of the 20S and 19S proteasome that may mediate MSPd trafficking and cleaving, respectively. These results have promising implications in advancing our understanding of MSPd signaling.
