## Supplemental Table 1 for "An RNAi screen in *C. elegans* for genes that play a role in secretion and cleavage of VAPB MSP domain"

### Sheet: Sheet1
	Supplement Table 1: List and classification of 422 screened by RNAi knockdown in ges-1p::vpr-1 and wild type N2 C. elegans.
Tier	Wormbase Sequence	Brood size of ges-1p::vpr-1 line (per 4 adults)	Notes (gene names and descriptions from Wormbase when applicable)
1	B0361.10	0	ykt-6 is an ortholog of human YKT6; a v-SNARE
1	M01E11.3	0	M01E11.3 is an ortholog of human RMI1
1	R09B3.3	0	rbm-3.2; Is predicted to have mRNA binding activity
1	F33A8.1	0	let-858; predicted to have RNA binding activity
1	C30C11.2	0	rpn-3; an ortholog of human PSMD3 (proteasome 26S subunit, non-ATPase, 3)
1	C30C11.4	0	hsp-110; a member of the Hsp70 family of heat shock proteins
1	C47B2.4	1	pbs-2; an ortholog of human PSMB10 (proteasome subunit, beta type, 10) and PSMB7 (proteasome subunit, beta type, 7)
1	K09H9.7	1	K09H9.7 is expressed in the intestine.
1	K12D12.2	1	npp-3; a nucleoporin and predicted to be a structural component of the nuclear pore.
1	T22D1.9	2	rpn-1; a non-ATPase subunit of the 26S proteasome's 19S regulatory particle (RP) base subcomplex
1	ZK328.5b	3	npp-10; orthologous to the human gene NUCLEOPORIN, 98-KD
1	C53D6.4	3	ortholog of human TXNDC15 (thioredoxin domain containing 15).
1	K01G5.1	5	rnf-113; exhibits ubiquitin-protein transferase activity and is predicted to have zinc ion binding activity
1	C10H11.10	6	kca-1; involved in establishment of meiotic spindle localization and polar body extrusion after meiotic divisions;kca-1 exhibits kinesin binding activity
1	F56A8.6	9	cpf-2; involved in RNA interference, embryo development, gonad development, negative regulation of vulval development, receptor-mediated endocytosis and reproduction; cpf-2 is predicted to have nucleic acid binding activity and nucleotide binding activity
1	B0205.3	10	rpn-10; ortholog of human proteasome 26S subunit, non-ATPase 4); predicted to have polyubiquitin modification-dependent protein binding activity
1	F23F1.1	14	nfyc-1; an ortholog of human NFYC (nuclear transcription factor Y, gamma);nfyc-1 is predicted to have protein heterodimerization activity and transcription factor activity, sequence-specific DNA binding
1	W01G7.3	14	rpb-11; an ortholog of human POLR2J3 (polymerase (RNA) II (DNA directed) polypeptide J3)
2	C32D5.11	21	C32D5.11 is enriched in the germ line and germline precursor cell and in the PVD and OLL neurons.
2	T13H5.5	23	mrps-18B is an ortholog of human mRpS18B (mitochondrial ribosomal protein S18B);
2	C26E6.6	25	mrps-18C is an ortholog of human mRpL3 (mitochondrial ribosomal protein L3); mrps-18C is a structural constituent of ribosome, based on protein domain information.
2	F53B2.1	25	F53B2.1 is an ortholog of human GPKOW (G-patch domain and KOW motifs); microarray and RNA sequencing studies indicate that F53B2.1 is affected by isp-1, daf-16, pgl-1, pgl-3,glh-4, glh-1, sir-2.1, and lin-54; microarray studies indicate that F53B2.1 is affected by Resveratrol and single-walled carbon nanotubes.
2	T23B12.3	27	mrps-2 is an ortholog of human mRpS2 (mitochondrial ribosomal protein S2); mrps-2 is a structural constituent of ribosome, based on protein domain information.
2	ZK742.5	27	lpb-4 encodes a homolog of the novel fatty acid binding protein, As-p18, found in the parasitic nematode Ascaris suum; As-p18 is a member of a family of small intracellular fatty acid binding proteins (iFABPs); unlike most lpb family members lpb-4 lacks a secretory signal
2	C16A3.4	28	C16A3.4 is an ortholog of human ZNF622 (zinc finger protein 622); C16A3.4 is predicted to have nucleic acid binding activity and zinc ion binding activity, based on protein domain information; C16A3.4 is expressed in the pharynx, tail, and the intestine.
2	C16C10.1	30	C16C10.1 is an ortholog of human SLC25A40 (solute carrier family 25 member 40) and SLC25A39 (solute carrier family 25 member 39); C16C10.1 is expressed in the pharynx, anal depressor muscle, nervous system, tail, and the reproductive system.
2	C08F8.2	30	C08F8.2 is an ortholog of human SUPV3L1 (Suv3 like RNA helicase); C08F8.2 is predicted to have hydrolase activity, acting on acid anhydrides, based on protein domain information.
2	T06D8.6	31	cchl-1 encodes a cytochrome C-type heme lyase; by homology, CCHL-1 is predicted to covalently attach heme to cytochrome c; loss of cchl-1 activity results in longer lifespan.
2	F33H1.3	33	F33H1.3 is an ortholog of human WBP11 (WW domain binding protein 11); RNA sequencing, tiling array, and microarray studies indicate that F33H1.3 is affected by aak-2,daf-12, tatn-1, gld-2, npr-1, jmjd-3.1, hsf-1, pgl-1, pgl-3, glh-4,glh-1, emb-4, sma-4, sir-2.1, and mir-243; RNA sequencing and microarray studies indicate that F33H1.3 is affected by Rotenone, Zidovudine, Deoxyglucose, Cadmium, Hum…
2	F26F4.6	33	F26F4.6 is expressed in the hypodermis, nervous system, head, and the intestine.
2	K06H7.6	33	apc-2 encodes an ortholog of subunit 2 of anaphase-promoting complex (APC, a cyclin-specific E3 RING ubiquitin ligase); APC-2 and S. cerevisiae's Apc2p have 32% identity in their cullin domains (considered crucial for function), but otherwise share no obvious similarity; inactivating apc-2 with RNAi causes embryos to arrest at the meiotic one-cell stage, implying that APC-2 is required for the me…
2	C16A3.6	36	C16A3.6 is an ortholog of human MAK16 (MAK16); microarray, tiling array, and RNA sequencing studies indicate that C16A3.6 is affected by cyc-1, lin-15B, daf-12, bar-1,hlh-30, dpy-21, mir-34, emb-4, sma-2, sma-4, sir-2.1, isp-1, and nuo-6; microarray studies indicate that C16A3.6 is affected by Progesterone, Paraquat, Sirolimus, and Allantoin; microarray, tiling array, and RNA sequencing studies i…
2	R02F2.7	37	Microarray and RNA sequencing studies indicate that R02F2.7 is affected by cyc-1, tatn-1, clk-1, daf-16, rbr-2,mafr-1, pgl-1, pgl-3, glh-4, glh-1, vgln-1, emb-4, glp-1, tdp-1,isp-1, nuo-6, and let-60; RNA sequencing and microarray studies indicate that R02F2.7 is affected by Mianserin, Cry5B, Hydrolyzable Tannins, Humic substances, and Colistin; proteomic, tiling array, and RNA sequencing studies…
2	K04C2.2	39	K04C2.2 is an ortholog of human MYBBP1A (MYB binding protein 1a); K04C2.2 is predicted to have DNA binding activity and DNA-directed DNA polymerase activity, based on protein domain information.
2	C09H6.3	40	Is an ortholog of human MAU2 (MAU2 sister chromatid cohesion factor). Is predicted to have double-stranded DNA binding activity.
2	K03B4.3a	40	taf-10 is an ortholog of human Taf10 (TATA-box binding protein associated factor 10); taf-10 is involved in embryo development, positive regulation of transcription by RNA polymerase II and regulation of mitotic cell cycle, embryonic.
2	C50F4.11	41	mdf-1 encodes a coiled-coil domain-containing protein that is orthologous to the Saccharomyces cerevisiae mitotic spindle checkpoint protein Mad1p; consistent with a role as a checkpoint protein, MDF-1 is required in C. elegans for mitotic genome stability and hence, long-term survival and fertility; in vitro, MDF-1 interacts with MDF-2, the C. elegans Mad2p ortholog.
2	C25A1.6	43	nola-3 is an ortholog of human NOP10 (NOP10 ribonucleoprotein); nola-3 is predicted to have snoRNA binding activity, based on protein domain information.
2	H06H21.6	43	ubxn-6 is an ortholog of human UBXN6; is predicted to encode a protein with the following domains: PUB domain, Ubiquitin-like domain superfamily, and PUB-like domain superfamily.
2	T23B12.7	44	dnj-22 is an ortholog of human DNAJC17 (DnaJ heat shock protein family (Hsp40) member C17); is predicted to encode a protein with the following domains: DnaJ domain, Nucleotide-binding alpha-beta plait domain superfamily, and Chaperone J-domain superfamily
2	Y43C5A.1	45	nspd-7 is enriched in the intestine and the male based on tiling array, RNA-seq, and microarray studies; is affected by several genes including age-1, dpy-10, and hsf-1 based on microarray and RNA-seq studies; is affected by sixteen chemicals including Ethanol, methylmercury hydroxide, and nicotinic acid based on RNA-seq and microarray studies; is predicted to encode a protein with the following …
2	C01H6.9	46	hasp-1 is an ortholog of human GSG2; exhibits G-protein alpha-subunit binding activity; is expressed in several tissues, including the intestine, the nervous system, and the seam cell.
2	R12B2.4	46	him-10 is an ortholog of human NUF2 (NDC80 kinetochore complex component NUF2); is predicted to have structural molecule activity; is involved in several processes, including attachment of spindle microtubules to kinetochore, kinetochore organization, and nuclear division; localizes to the Ndc80 complex.
2	W07E6.1	47	nol-2 is an ortholog of human NOP2 (NOP2 nucleolar protein); nol-2 is predicted to have RNA binding activity and S-adenosylmethionine-dependent methyltransferase activity, based on protein domain information; nol-2 is expressed widely.
2	C54G10.2	50	rfc-1 is an ortholog of human RFC1 (replication factor C subunit 1); rfc-1 is predicted to have ATP binding activity and DNA clamp loader activity, based on protein domain information.
	F52B5.6	51
	C38D4.3	53
	C33H5.7	53
	F40D4.7	54
	T24F1.2	55
	R13A5.12	55
	R13F6.10	56
	B0238.11	56
	F26H11.1	57
	T08B2.4	58
	K09H11.3	62
	F55A12.1	64
	ZK550.4	64
	F55F8.9	71
	W02A11.1	72
	F18C5.3	72
	R10A10.2	74
	F46F5.4	76
	Y53C12A.4	77
	ZK20.3	77
	F22B5.1	80
	F30A10.10	81
	F20G4.3	83
	C04A2.3a	83
	F30F8.8	86
	C10G11.8	88
	F20D12.1	88
	T27F6.5	89
	K03H9.1	97
	F54C1.2	99
	Y45F10B.5	99
	C25A1.10	100
	ZK1128.5	100
	R10D12.14	100
	C56C10.11	101
	M04B2.2	104
	B0334.4	107
	F08B4.5	108
	Y32B12B.4	109
	C09D4.4a	113
	Y54G9A.5	113
	C47B2.2a	114
	B0491.1	115
	F26H9.4	116
	Y54E5B.2	116
	C06A1.1	117	cdc-48.1
	T24G10.2	117
	M18.8	119
	F37D6.1	120
	ZK20.5	120	rpn-12
	F29A7.6	122
	ZK795.3	123
	F31E3.4	126
	F32E10.6	126
	T05H10.1	127
	C07H6.4	128
	T13H5.2	129
	C30A5.3	133
	R05D11.6	136
	F31D4.3	136
	Y102A5C.33	136
	C14A4.11	137
	F56G4.4	139
	C06A1.5	140
	ZK1055.1	140
	C46H11.1	146
	F29D11.2	150
	C07E3.1a	150
	K08D10.3	150
	H38K22.1	154
	R10H10.1	156
	M106.1	158
	C06A5.9	160
	Y56A3A.17a	160
	C47D12.2	161
	T11G6.5	162
	Y18D10A.18	164
	C01F1.1	167
	W01B6.9	168
	ZK353.8	170
	F25H2.4	172
	ZK1248.10	173	tbc-2 is involved in positive regulation of GTPase activity and postive regulation of early endosome to late endosome transport
	C13G3.3a	178
	F57F4.4	178
	F10G7.8	180	rpn-5
	ZK1010.2	180
	B0244.9	181
	PAR2.1	184
	ZK328.4	184
	F52D2.2	184
	R04F11.3	194
	C44E4.3	195
	K10D2.3	196
	T23B12.4	196
	F07E5.5	198
	Y113G7B.7	198
	3R5.1	202
	F59A3.4	206
	T12G3.6	210
	B0207.6	212
	R07G3.5	213
	C37A2.8a	214
	K06A5.1	214
	C39E9.11	214
	K02B9.2	214
	T26A5.4	220
	C01G10.8	220
	D2030.6	221
	F57B10.8	221
	F57F4.3	226
	R10D12.13a	226
	F55A11.4	228
	R03G5.3	232
	C26B2.6	234
	ZK1248.15	238
	C33H5.8	238
	B0391.10	240
	F56F4.3	241
	F25B5.5	241
	C14B1.8	242
	F48E8.6	242
	C36C9.3	242
	F28C1.1	244
	W03A3.2	246
	C56C10.1	248
	ZC395.6	248
	Y54G11A.11	249
	C29H12.5	252
	T20D3.8	252
	F59A2.4	268
	T27E9.3	268
	C16C10.4	270
	C47D12.8	276
	T04H1.4	278
	C14B1.7	280
	Y54E2A.12	282
	C30B5.4	284
	C06G3.12	286
	R10E4.5	290
	Y55D9A.1a	290
	ZC155.3	300
	C48B6.2	301
	F16D3.2	305
	W06E11.4	308
	D1037.1	310
	F39H2.4	315
	F10E7.8	316
	R01H2.6	320
	C33H5.17	324
	C47E8.8	332
	Y54E5A.5	335
	C50C3.8	346
	C18H2.2	348
	ZK858.5	370
	T19B10.8	390
X	C54G4.6	plate was too crowded to count	Negative hit
X	D2005.4	plate was too crowded to count	Negative hit
X	D2005.5	plate was too crowded to count	Negative hit
X	D2030.8	plate was too crowded to count	Negative hit
X	F02E9.7	plate was too crowded to count	Negative hit
X	F21F3.4	plate was too crowded to count	Negative hit
X	F25H2.13	plate was too crowded to count	Negative hit
X	F25H2.8	plate was too crowded to count	Negative hit
X	F43G9.9	plate was too crowded to count	Negative hit
X	F45H11.3	plate was too crowded to count	Negative hit
X	F55F8.6	plate was too crowded to count	Negative hit
X	F57B10.11	plate was too crowded to count	Negative hit
X	F57B10.6	plate was too crowded to count	Negative hit
X	K07G5.2	plate was too crowded to count	Negative hit
X	T10E9.2	plate was too crowded to count	Negative hit
X	T24D1.2	plate was too crowded to count	Negative hit
X	T25G3.1	plate was too crowded to count	Negative hit
X	T26E3.5	plate was too crowded to count	Negative hit
X	T27A3.7	plate was too crowded to count	Negative hit
X	W02D9.3	plate was too crowded to count	Negative hit
X	W04C9.4	plate was too crowded to count	Negative hit
X	Y106G6H.12	plate was too crowded to count	Negative hit
X	Y106G6H.16	plate was too crowded to count	Negative hit
X	C08B11.9	plate was too crowded to count	Negative hit
X	C56C10.7a	plate was too crowded to count	Negative hit
X	E02H1.6	plate was too crowded to count	Negative hit
X	F07A11.3	plate was too crowded to count	Negative hit
X	F13H8.2	plate was too crowded to count	Negative hit
X	F40F8.5	plate was too crowded to count	Negative hit
X	F54F11.2	plate was too crowded to count	Negative hit
X	K02C4.3	plate was too crowded to count	Negative hit
X	K02F6.7	plate was too crowded to count	Negative hit
X	R05F9.11	plate was too crowded to count	Negative hit
X	T05H10.2	plate was too crowded to count	Negative hit
X	T07D4.3	plate was too crowded to count	Negative hit
X	T24H7.4	plate was too crowded to count	Negative hit
X	C34E10.5	plate was too crowded to count	Negative hit
X	C35D10.10	plate was too crowded to count	Negative hit
X	C35D10.8	plate was too crowded to count	Negative hit
X	C45G9.2	plate was too crowded to count	Negative hit
X	E03A3.2	plate was too crowded to count	Negative hit
X	F10C5.1	plate was too crowded to count	Negative hit
X	F10E9.3	plate was too crowded to count	Negative hit
X	F35G12.5	plate was too crowded to count	Negative hit
X	F56A8.4	plate was too crowded to count	Negative hit
X	F56A8.5	plate was too crowded to count	Negative hit
X	F58A4.10	plate was too crowded to count	Negative hit
X	T07E3.5	plate was too crowded to count	Negative hit
X	T12D8.2	plate was too crowded to count	Negative hit
X	T20H4.4	plate was too crowded to count	Negative hit
X	T26A5.2a	plate was too crowded to count	Negative hit
X	T26A5.6	plate was too crowded to count	Negative hit
X	ZK632.8	plate was too crowded to count	Negative hit
X	ZK637.2	plate was too crowded to count	Negative hit
X	B0546.2	plate was too crowded to count	Negative hit
X	B0564.7	plate was too crowded to count	Negative hit
X	C02F4.5	plate was too crowded to count	Negative hit
X	C32H11.7	plate was too crowded to count	Negative hit
X	C34D4.8	plate was too crowded to count	Negative hit
X	D2096.3	plate was too crowded to count	Negative hit
X	F08G5.1	plate was too crowded to count	Negative hit
X	F11A10.1	plate was too crowded to count	Negative hit
X	F12F6.1	plate was too crowded to count	Negative hit
X	F29B9.2a	plate was too crowded to count	Negative hit
X	F32E10.5	plate was too crowded to count	Negative hit
X	F36H12.2	plate was too crowded to count	Negative hit
X	H34C03.1	plate was too crowded to count	Negative hit
X	K04D7.2a	plate was too crowded to count	Negative hit
X	M116.4	plate was too crowded to count	Negative hit
X	M116.5	plate was too crowded to count	Negative hit
X	M18.7	plate was too crowded to count	Negative hit
X	T11F8.1	plate was too crowded to count	Negative hit
X	B0238.9	plate was too crowded to count	Negative hit
X	C04F5.9	plate was too crowded to count	Negative hit
X	C24G6.8	plate was too crowded to count	Negative hit
X	C25D7.8	plate was too crowded to count	Negative hit
X	C56A3.5	plate was too crowded to count	Negative hit
X	D2023.6	plate was too crowded to count	Negative hit
X	F09G2.8	plate was too crowded to count	Negative hit
X	F15H10.3	plate was too crowded to count	Negative hit
X	F17A9.2	plate was too crowded to count	Negative hit
X	F23B12.6	plate was too crowded to count	Negative hit
X	F26D11.1	plate was too crowded to count	Negative hit
X	F26F12.7	plate was too crowded to count	Negative hit
X	F33E11.3	plate was too crowded to count	Negative hit
X	F46B6.11	plate was too crowded to count	Negative hit
X	F53C11.5	plate was too crowded to count	Negative hit
X	F55B12.3a	plate was too crowded to count	Negative hit
X	M03E7.5	plate was too crowded to count	Negative hit
X	R09E12.3	plate was too crowded to count	Negative hit
X	T06E6.9	plate was too crowded to count	Negative hit
X	T07F10.3	plate was too crowded to count	Negative hit
X	T19B10.11	plate was too crowded to count	Negative hit
X	Y102A5C.3	plate was too crowded to count	Negative hit
X	B0416.4	plate was too crowded to count	Negative hit
X	C49F5.3	plate was too crowded to count	Negative hit
X	F17A2.13	plate was too crowded to count	Negative hit
X	K03C7.1	plate was too crowded to count	Negative hit
X	W05H7.2	plate was too crowded to count	Negative hit
X	F54D5.2	plate was too crowded to count	Negative hit
X	F39H11.5	not applicable	N2 brood size decreased; Negative hit; pbs-7
X	R12E2.3	not applicable	N2 brood size decreased; Negative hit
X	T19B4.2	not applicable	N2 brood size decreased; Negative hit
X	T20F5.2	not applicable	N2 brood size decreased; Negative hit; pbs-4
X	C02F5.9	not applicable	N2 brood size decreased; Negative hit; pbs-6
X	F23F12.6	not applicable	N2 brood size decreased; Negative hit; rpt-3
X	F55A3.7	not applicable	N2 brood size decreased; Negative hit
X	M01A10.1	not applicable	N2 brood size decreased; Negative hit
X	F27C1.6	not applicable	N2 brood size decreased; Negative hit
X	F43G9.10	not applicable	N2 brood size decreased; Negative hit
X	F55F8.3	not applicable	N2 brood size decreased; Negative hit
X	F56H1.4	not applicable	N2 brood size decreased; Negative hit; rpt-5
X	M04F3.1	not applicable	N2 brood size decreased; Negative hit
X	R05D11.4	not applicable	N2 brood size decreased; Negative hit
X	R06C7.7	not applicable	N2 brood size decreased; Negative hit
X	T02E1.2	not applicable	N2 brood size decreased; Negative hit
X	T08B2.8	not applicable	N2 brood size decreased; Negative hit
X	T08G11.4	not applicable	N2 brood size decreased; Negative hit
X	C56C10.8	not applicable	N2 brood size decreased; Negative hit
X	D2089.1a	not applicable	N2 brood size decreased; Negative hit
X	EEED8.5	not applicable	N2 brood size decreased; Negative hit
X	F10G7.1	not applicable	N2 brood size decreased; Negative hit
X	K01C8.10	not applicable	N2 brood size decreased; Negative hit
X	T02G5.9a	not applicable	N2 brood size decreased; Negative hit
X	T13H5.4	not applicable	N2 brood size decreased; Negative hit
X	T21B10.7	not applicable	N2 brood size decreased; Negative hit
X	W03H9.4	not applicable	N2 brood size decreased; Negative hit
X	Y38A8.2	not applicable	N2 brood size decreased; Negative hit; pbs-3
X	Y54E2A.3	not applicable	N2 brood size decreased; Negative hit
X	ZK1248.13	not applicable	N2 brood size decreased; Negative hit
X	ZK430.1	not applicable	N2 brood size decreased; Negative hit
X	C07A9.2	not applicable	N2 brood size decreased; Negative hit
X	C16A3.3	not applicable	N2 brood size decreased; Negative hit
X	F01F1.5	not applicable	N2 brood size decreased; Negative hit
X	F35G12.10	not applicable	N2 brood size decreased; Negative hit
X	K12H4.3	not applicable	N2 brood size decreased; Negative hit
X	T26G10.1	not applicable	N2 brood size decreased; Negative hit
X	C06G3.10	not applicable	N2 brood size decreased; Negative hit
X	F20D12.2	not applicable	N2 brood size decreased; Negative hit
X	C52E4.4	not applicable	N2 brood size decreased; Negative hit; rpt-1
X	CD4.6	not applicable	N2 brood size decreased; Negative hit; pas-6
X	D1014.8	not applicable	N2 brood size decreased; Negative hit
X	F19F10.9	not applicable	N2 brood size decreased; Negative hit
X	F53F4.11	not applicable	N2 brood size decreased; Negative hit
X	F55B12.4	not applicable	N2 brood size decreased; Negative hit
X	K07C5.4	not applicable	N2 brood size decreased; Negative hit
X	T10B5.6	not applicable	N2 brood size decreased; Negative hit
X	T10C6.5	not applicable	N2 brood size decreased; Negative hit
X	T22F3.4	not applicable	N2 brood size decreased; Negative hit
X	C14C6.8	not applicable	N2 brood size decreased; Negative hit
	C53D5.6	not accessed	RNAi construct not found in library
	E01A2.4	not accessed	RNAi construct not found in library
	F32H2.2	not accessed	RNAi construct not found in library
	F37D6.2a	not accessed	RNAi construct not found in library
	R05D11.9	not accessed	RNAi construct not found in library
	T10E9.1	not accessed	RNAi construct not found in library
	Y110A7A.11	not accessed	RNAi construct not found in library
	Y110A7A.13	not accessed	RNAi construct not found in library
	Y110A7A.19	not accessed	RNAi construct not found in library
	Y34D9A.4	not accessed	RNAi construct not found in library
	Y39G10AR.10	not accessed	RNAi construct not found in library
	Y47G6A.12	not accessed	RNAi construct not found in library
	Y48G10A.4	not accessed	RNAi construct not found in library
	Y48G1C.1	not accessed	RNAi construct not found in library
	Y54E10A.3	not accessed	RNAi construct not found in library
	Y54E10BR.6	not accessed	RNAi construct not found in library
	ZK484.4a	not accessed	RNAi construct not found in library
	C13B4.2	not accessed	RNAi construct not found in library
	C27A2.1	not accessed	RNAi construct not found in library
	F10B5.2	not accessed	RNAi construct not found in library
	F12E12.7	not accessed	RNAi construct not found in library
	H20J04.5	not accessed	RNAi construct not found in library
	T24B8.2	not accessed	RNAi construct not found in library
	Y110A2AR.1	not accessed	RNAi construct not found in library
	Y43H11AL.3	not accessed	RNAi construct not found in library
	Y46G5A.6	not accessed	RNAi construct not found in library
	Y49F6B.4	not accessed	RNAi construct not found in library
	Y57A10A.19	not accessed	RNAi construct not found in library
	B0464.2	not accessed	RNAi construct not found in library
	C05D2.10a	not accessed	RNAi construct not found in library
	F20H11.1	not accessed	RNAi construct not found in library
	F35G12.2	not accessed	RNAi construct not found in library
	F45G2.9	not accessed	RNAi construct not found in library
	H06I04.3a	not accessed	RNAi construct not found in library
	H06I04.4a	not accessed	RNAi construct not found in library
	Y111B2A.1	not accessed	RNAi construct not found in library
	Y39A3CL.3	not accessed	RNAi construct not found in library
	Y55B1AR.1	not accessed	RNAi construct not found in library
	Y56A3A.22	not accessed	RNAi construct not found in library
	C01G5.6	not accessed	RNAi construct not found in library
	C26B2.1	not accessed	RNAi construct not found in library
	F35F11.1	not accessed	RNAi construct not found in library
	F45E4.2	not accessed	RNAi construct not found in library
	F58B3.7	not accessed	RNAi construct not found in library
	K08D12.1	not accessed	RNAi construct not found in library
	K08F11.3	not accessed	RNAi construct not found in library
	Y24D9A.2	not accessed	RNAi construct not found in library
	Y37E11AM.1	not accessed	RNAi construct not found in library
	Y55H10B.1	not accessed	RNAi construct not found in library
	Y62E10A.17	not accessed	RNAi construct not found in library
	Y73B6A.4	not accessed	RNAi construct not found in library
	F15B9.4	not accessed	RNAi construct not found in library
	F43H9.3	not accessed	RNAi construct not found in library
	F59A7.4	not accessed	RNAi construct not found in library
	T06C12.5	not accessed	RNAi construct not found in library
	Y113G7B.24	not accessed	RNAi construct not found in library
	Y39B6A.16	not accessed	RNAi construct not found in library
	Y39B6A.36	not accessed	RNAi construct not found in library
	Y46H3C.4	not accessed	RNAi construct not found in library
	Y47D7A.1	not accessed	RNAi construct not found in library
	Y50E8A.9	not accessed	RNAi construct not found in library
	Y57E12AL.6	not accessed	RNAi construct not found in library
	Y61A9LA.10	not accessed	RNAi construct not found in library
	Y80D3A.2	not accessed	RNAi construct not found in library
	ZC376.6	not accessed	RNAi construct not found in library
	F39F10.3	not accessed	RNAi construct not found in library
	F45B8.2	not accessed	RNAi construct not found in library
	T27A8.4	not accessed	RNAi construct not found in library
	C24H12.4a	not accessed	RNAi construct didn’t grow in culture
	Y45F10D.9	not accessed	RNAi construct didn’t grow in culture
	F44A2.1a	not accessed	RNAi construct didn’t grow in culture
